# METTL3 drives telomere targeting of TERRA lncRNA through m^6^A-dependent R-loop formation: a therapeutic target for ALT-positive neuroblastoma

**DOI:** 10.1101/2022.12.09.519591

**Authors:** Roshan Vaid, Ketan Thombare, Akram Mendez, Rebeca Burgos-Panadero, Anna Djos, Daniel Jachimowicz, Kristina Ihrmark Lundberg, Christoph Bartenhagen, Navinder Kumar, Conny Tümmler, Carina Sihlbom, Susanne Fransson, John Inge Johnsen, Per Kogner, Tommy Martinsson, Matthias Fischer, Tanmoy Mondal

**Author notes:** **Equal contribution** (Roshan Vaid, Ketan Thombare). Corresponding author,. Department of Clinical Chemistry, Bruna Stra□ket 16, Sahlgrenska University Hospital, Gothenburg University, Gothenburg-41345, Sweden.

## Abstract

Telomerase-negative tumors maintain telomere length by alternative lengthening of telomeres (ALT), but the underlying mechanism behind ALT remains poorly understood. A proportion of aggressive neuroblastoma (NB), particularly relapsed tumors, are positive for ALT (ALT+), suggesting that a better dissection of the ALT mechanism could lead to novel therapeutic opportunities. TERRA, a long non-coding RNA (lncRNA) derived from telomere ends, localizes to telomeres in a R-loop-dependent manner and plays a crucial role in telomere maintenance. Here we present evidence that RNA modification at the *N*^6^ position of internal adenosine (m^6^A) in TERRA by the methyltransferase METTL3 is essential for telomere maintenance in ALT+ cells, and the loss of TERRA m^6^A/METTL3 results in telomere damage. We observed that m^6^A modification is abundant in R-loop enriched TERRA, and the m^6^A-mediated recruitment of hnRNPA2B1 to TERRA is critical for R-loop formation. Our findings suggest that m^6^A drives telomere targeting of TERRA via R-loops, and this m^6^A-mediated R-loop formation could be a widespread mechanism employed by other chromatin-interacting lncRNAs. Furthermore, treatment of ALT+ NB cells with a METTL3 inhibitor resulted in compromised telomere targeting of TERRA and accumulation of DNA damage at telomeres, indicating that METTL3 inhibition may represent a therapeutic approach for ALT+ NB.
