## Supplementary table S1 for "METTL3 drives telomere targeting of TERRA lncRNA through m^6^A-dependent R-loop formation: a therapeutic target for ALT-positive neuroblastoma"

### Sheet: Sheet1
shRNAs
pLKO.1-puro Non-Target shRNA	SHC016, Sigma-Aldrich	Negative control
METTL3 shRNA 1	TRCN0000289814, Sigma-Aldrich	GCTGCACTTCAGACGAATTAT
METTL3 shRNA 2	TRCN0000289812, Sigma-Aldrich	CGTCAGTATCTTGGGCAAGTT
siRNAs
Control siRNA	SIC002, Sigma-Aldrich	Universal negative control #2
Control siRNA	AM4611,Thermo Fisher Scientific	Negative control siRNA #1
METTL3 siRNA 1	AM16708, ID 132906, Thermo Fisher Scientific
METTL3 siRNA 2	AM16708, ID 132907, Thermo Fisher Scientific
METTL3 siRNA 3	AM16708, ID 132908, Thermo Fisher Scientific
YTHDC1 siRNA 1	AM16708A, ID 127795, Thermo Fisher Scientific
YTHDC1 siRNA 2	AM16708A, ID 127796, Thermo Fisher Scientific
hnRNPA2B1 siRNA 1	SASI_Hs01_00122348, Sigma-Aldrich
hnRNPA2B1 siRNA 2	SASI_Hs01_00122349, Sigma-Aldrich
METTL14 siRNA 1	SASI_Hs02_00354390, Sigma-Aldrich
METTL14 siRNA 2	SASI_Hs01_00179440, Sigma-Aldrich
METTL14 siRNA 3	SASI_Hs01_00179441, Sigma-Aldrich
YTHDF2 siRNA 1	SASI_Hs01_00133214, Sigma-Aldrich
YTHDF2 siRNA 2	SASI_Hs01_00133215, Sigma-Aldrich
RBMX siRNA	SASI_Hs01_00069732, Sigma-Aldrich
RNase H siRNA 1	SASI_Hs02_00334771, Sigma-Aldrich
RNase H siRNA 2	SASI_Hs02_00334770, Sigma-Aldrich
ASO TERRA LNA	pre-designed, QIAGEN
SCR LNA negative control	pre-designed, QIAGEN
Antibodies for PLA
METTL3-TRF2 PLA
Anti-METTL3 rabbit polyclonal	ab195352, Abcam	Dilution 1:300
Anti-TRF2 mouse monoclonal	ab13579, Abcam	Dilution 1:500
METTL14-TRF2 PLA
Anti-METTL14 mouse monoclonal	ab220030, Abcam	Dilution 1:300
Anti-TRF2 rabbit polyclonal	HPA001907, Atlas Antibodies	Dilution 1:500
TRF2-S9.6 PLA
Anti-DNA:RNA Hybrid, clone S9.6 mouse monoclonal	MABE1095, Sigma-Aldrich	Dilution 1:1000
Anti-TRF2 rabbit polyclonal	HPA001907, Atlas Antibodies	Dilution 1:1000
Antibodies used in Western/Slot-blot
Anti-hnRBPA2B1 mouse monoclonal	sc-32316, Santa Cruz Biotechnology	Dilution 1:1000
Anti-METTL3 rabbit polyclonal	ab195352, Abcam	Dilution 1:1000
Anti-HA tag rabbit polyclonal	3724, Cell Signaling Technology	Dilution 1:1000
Anti-GAPDH rabbit polyclonal	5174, Cell Signaling Technology	Dilution 1:5000
Anti-DNA:RNA hybrid, clone S9.6 mouse monoclonal	MABE1095, Sigma-Aldrich	Dilution 1:1000
Anti-METTL14 rabbit polyclonal	HPA038002, Atlas Antibodies	Dilution 1:1000
Anti-Vinculin mouse monoclonal	sc-73614, Santa Cruz Biotechnology	Dilution 1:5000
Anti-Rabbit IgG, HRP-linked secondary antibody	7074, Cell Signaling Technology	Dilution 1:5000
Anti-Mouse IgG, HRP-linked secondary antibody	7076, Cell Signaling Technology	Dilution 1:5000
Anti-Digoxigenin, AP-conjugated, Fab fragments	11093274910, Roche	Dilution 1:20000
Antibodies used in IF
Anti-hnRBPA2B1 mouse monoclonal	sc-32316, Santa Cruz Biotechnology	Dilution 1:200
Anti-TRF2 rabbit polyclonal	HPA001907, Atlas Antibodies	Dilution 1:400
Anti-phospho H2A.X mouse monoclonal	MA1-2022, Thermo Fisher Scientific	Dilution 1:500
Anti-m6A rabbit polyclonal	202003, Synaptic Systems	Dilution 1:400
Anti-m6A mouse monoclonal	202111, Synaptic Systems	Dilution 1:400
Anti-PML mouse monoclonal	sc-966, Santa Cruz Biotechnology	Dilution 1:100
Anti-METTL3 rabbit polyclonal	ab195352, Abcam	Dilution 1:400
Anti-Rabbit IgG (H+L), Alexa Fluor Plus 555 goat polyclonal secondary	A32732, Thermo Fisher Scientific	Dilution 1:800
Anti-Mouse IgG (H+L), Alexa Fluor Plus 488 goat polyclonal secondary	A32723, Thermo Fisher Scientific	Dilution 1:800
Anti-Rabbit IgG (H+L), Alexa Fluor Plus 488 goat polyclonal secondary	A32731, Thermo Fisher Scientific	Dilution 1:800
Anti-Mouse IgG (H+L), Alexa Fluor Plus 555 goat polyclonal secondary	A32727, Thermo Fisher Scientific	Dilution 1:800
Antibodies used in IHC
Anti- METTL3	86132S, Cell Signaling Technology, Inc.	Dilution 1:500
Anti- METTL14	48699, Cell Signaling Technology, Inc.	Dilution 1:250
Antibodies used in ChIP and RIP
Anti-m6A rabbit polyclonal	202003, Synaptic Systems	3-5 µg
Anti-METTL3 rabbit polyclonal	ab195352, Abcam	3 µg
Anti-hnRNPA2B1 rabbit polyclonal	A73256, Gentek	3 µg
Anti-gamma H2A.X	ab81299, Abcam	3 µg
Oligos used for cloning
TERRA gRNA F	Sigma-Aldrich	AAACACCCTAACCCTAACCCTAACCCT
Terra gRNA R	Sigma-Aldrich	AAAAAGGGTTAGGGTTAGGGTTAGGGT
NTC gRNA F	Sigma-Aldrich	AAACACAGCAAATATTGCAGAACAGCC
NTC gRNA R	Sigma-Aldrich	AAAAGGCTGTTCTGCAATATTTGCTGT
dCasRX-METTL3-Vector_amplification_FP	Sigma-Aldrich	CTAAGAATTTAGGTACCTATCCATATGATGTTCCAGATTATGC
dCasRX-METTL3-Vector_amplification_RP	Sigma-Aldrich	ACGTGTCCGATCCAGCGGCCGCC
dCasRX-hnRNPA2B1-Vector_amplification_FP	Sigma-Aldrich	AGCCGATACGGTACCTATCCATATGATGTTCCAGAT
dCasRX-hnRNPA2B1-Vector_amplification_RP	Sigma-Aldrich	TTTCTCTCTCAGCGGCCGCCAC
dCasRX-FTO-Vector_amplification_FP	Sigma-Aldrich	GCAAAACCCGGTACCTATCCATATGA
dCasRX-FTO-Vector_amplification_RP	Sigma-Aldrich	AGCGGCCGCCACCTTCCTCTT
Gene blocks used for clonning
METTL3 WT	IDT	CCGCTGGATCGGACACGTGGAGCTCTATCCAGGCCCACAAGAAGCAGCTGGACTCTCTGCGGGAGAGGCTGCAGCGGAGGCGGAAGCAGGACTCGGGGCACTTGGATCTACGGAATCCAGAGGCAGCATTGTCTCCAACCTTCCGTAGTGACAGCCCAGTGCCTACTGCACCCACCTCTGGTGGCCCTAAGCCCAGCACAGCTTCAGCAGTTCCTGAATTAGCTACAGATCCTGAGTTAGAGAAGAAGTTGCTACACCACCTCTCTGATCTGGCCTTAACATTGCCCACTGATGCTGTGTCCATCTGTCTTGCCATCTCCACGCCAGATGCTCCTGCCACTCAAGATGGGGTAGAAAGCCTCCTGCAGAAGTTTGCAGCTCAGGAGTTGATTGAGGTAA…	METTL3 Wild type Full length shRNA Resistant
METTL3 MUT	IDT	CCGCTGGATCGGACACGTGGAGCTCTATCCAGGCCCACAAGAAGCAGCTGGACTCTCTGCGGGAGAGGCTGCAGCGGAGGCGGAAGCAGGACTCGGGGCACTTGGATCTACGGAATCCAGAGGCAGCATTGTCTCCAACCTTCCGTAGTGACAGCCCAGTGCCTACTGCACCCACCTCTGGTGGCCCTAAGCCCAGCACAGCTTCAGCAGTTCCTGAATTAGCTACAGATCCTGAGTTAGAGAAGAAGTTGCTACACCACCTCTCTGATCTGGCCTTAACATTGCCCACTGATGCTGTGTCCATCTGTCTTGCCATCTCCACGCCAGATGCTCCTGCCACTCAAGATGGGGTAGAAAGCCTCCTGCAGAAGTTTGCAGCTCAGGAGTTGATTGAGGTAA…	METTL3 APPA mutant (catalayticaly dead) Full length shRNA Resistant
FTO MUT	IDT	AGGAAGGTGGCGGCCGCTGGATCCGGTGGCAGCAAGCGCACCCCGACTGCCGAGGAACGAGAGCGCGAAGCTAAGAAACTGAGGCTTCTTGAAGAGCTTGAAGACACTTGGCTCCCTTATCTGACCCCCAAAGATGATGAATTCTATCAGCAGTGGCAGCTGAAATATCCTAAACTAATTCTCCGAGAAGCCAGCAGTGTATCTGAGGAGCTCCATAAAGAGGTTCAAGAAGCCTTTCTCACACTGCACAAGCATGGCTGCTTATTTCGGGACCTGGTTAGGATCCAAGGCAAAGATCTGCTCACTCCGGTATCTCGCATCCTCATTGGTAATCCAGGCTGCACCTACAAGTACCTGAACACCAGGCTCTTTACGGTCCCCTGGCCAGTGAAAGGGTCT…	FTO H231A-D233A mutant (catalayticaly dead) Full length
hnRNPA2B1	IDT	CGGCCGCTGAGAGAGAAAAGGAACAGTTCCGTAAGCTCTTTATTGGAGGCCTCAGTTTCGAGACGACCGAAGAAAGCCTTCGGAACTATTATGAACAATGGGGCAAACTGACTGATTGTGTTGTCATGCGCGACCCCGCATCCAAGCGGTCTCGCGGGTTTGGTTTCGTCACATTTTCATCAATGGCCGAGGTTGACGCCGCAATGGCTGCCCGGCCTCATTCAATAGACGGGAGGGTTGTCGAACCTAAAAGAGCGGTGGCGCGGGAGGAATCAGGGAAGCCCGGGGCTCACGTGACCGTAAAGAAATTGTTCGTAGGAGGGATCAAGGAAGATACCGAGGAGCACCACCTCAGGGATTACTTCGAGGAGTATGGAAAAATCGATACCATTGAAATTA…	hnRNPA2B1 Wild type Full length codon optimized
qPCR primers
hnRNPA2B1 RT FP	Sigma-Aldrich	TCTCTAAGGTGATGTTCCTCAGT
hnRNPA2B1 RT RP	Sigma-Aldrich	CCAGGGGCTCATGTAACTGT
YTHDC1 FP	Sigma-Aldrich	AACCAGATCTGACAGACCCA
YTHDC1 RP	Sigma-Aldrich	GAGAGACCAGAAAGAGGAGGG
YTHDF2 FP	Sigma-Aldrich	CAAGAATGGCATTGCAGGGT
YTHDF2 RP	Sigma-Aldrich	GCAACGGGACCCTTGTTATC
RBMX FP	Sigma-Aldrich	CACGTGAACTGGAATGACCA
RBMX RP	Sigma-Aldrich	TCAAGCAGAGATTACCCAAGTTC
GAPDH_Exonic_FP	Sigma-Aldrich	TTAAAAGCAGCCCTGGTGAC
GAPDH_Exonic_RP	Sigma-Aldrich	CTCTGCTCCTCCTGTTCGAC
RNase H FP	Sigma-Aldrich	TGTAGGAAAACGTGTCTCTGC
RNase H RP	Sigma-Aldrich	AACATGGACAAGAATCGGAGG
Tug1-m6A positive FP	Sigma-Aldrich	AATCTTTTCAACCTCCAATCCTG
Tug1-m6A positive RP	Sigma-Aldrich	ACTGTGGTGATAAGATGCTTTCC
Tug1- non m6A FP	Sigma-Aldrich	GCACCACTCCACAAAACGAA
Tug1- non m6A RP	Sigma-Aldrich	AGTTGTCAGCTGCTTTTATCAAA
HPRT1 FP	Sigma-Aldrich	TCTTGCTCGAGATGTGATGAAGG
HPRT1 RP	Sigma-Aldrich	TGTAATCCAGCAGGTCAGCA
TEL FP	Sigma-Aldrich	CGGTTTGTTTGGGTTTGGGTTTGGGTTTGGGTTTGGGTT
TEL RP	Sigma-Aldrich	GGCTTGCCTTACCCTTACCCTTACCCTTACCCTTACCCT
IFNB1 FP	Sigma-Aldrich	GGTTACCTCCGAAACTGAAGA
IFNB1 RP	Sigma-Aldrich	CCTTTCATATGCAGTACATTAGCC
10q TERRA -FP	Sigma-Aldrich	GAATCCTGCGCACCGAGAT
10q TERRA -RP	Sigma-Aldrich	CTGCACTTGAACCCTGCAATAC
13q TERRA -FP	Sigma-Aldrich	CCTGCGCACCGAGATTCT
13q TERRA -RP	Sigma-Aldrich	GCACTTGAACCCTGCAATACAG
20q TERRA -FP	Sigma-Aldrich	ACATGGGCGATACTCAGG
20q TERRA -RP	Sigma-Aldrich	CCCACTACTGTGCCTCAA
XY TERRA -FP	Sigma-Aldrich	CTGCACAGATTTCGGTGGTA
XY TERRA- RP	Sigma-Aldrich	GGAATGCTGCTCCACCTTTA
Caspase-3_FP	Sigma-Aldrich	TGGTTCATCCAGTCGCTTTG
Caspase-3_RP	Sigma-Aldrich	AAATTCTGTTGCCACCTTTCG
Bcl2_FP	Sigma-Aldrich	GCAGTGTGGTCTCCGAATGTC
Bcl2_RP	Sigma-Aldrich	CATTGCCTCTCCTCACGTTCC
VEGFA_FP	Sigma-Aldrich	TGCTGTAGGAAGCTCATCTC
VEGFA_RP	Sigma-Aldrich	TGCTGTAGGAAGCTCATCTC
CDKN2A_FP	Sigma-Aldrich	ATCATCAGTCACCGAAGGTC
CDKN2A_RP	Sigma-Aldrich	CTCAAGAGAAGCCAGTAACC
GAPDH_Intron_FP	Sigma-Aldrich	GCAAGGAGAGCTCAAGGTCA
GAPDH_intron_RP	Sigma-Aldrich	TTTCTGGGGACTAGGGGAAG
RNA oligos
TERRA RNA oligo standard	IDT	(UUAGGG)4
TERRA m6A RNA oligo standard	IDT	(UUm6AGGG)2
DRACH oligo used for in vitro m6A assay	Sigma-Aldrich	(GGACU)3
TERRRA oligo used for in vitro m6A assay	Sigma-Aldrich	(UUAGGG)3
Biotin labelled oligo
TERRA antisense oligo	Sigma-Aldrich	TAAACCCTAACCCTAACCCTA[BtnTg]
Luciferase oligo	Sigma-Aldrich	GTATCCCTGGAAGATGGAAG[BtnTg]
DIG labeled probes
TERRA	Sigma-Aldrich	TAACCCTAACCCTAACCCTAACCCTAACCC[DIG]
Alu	Sigma-Aldrich	GTGATCCGCCCGCCTCGGCCTCCCAAAGT[DIG]
LINE1	Sigma-Aldrich	TGCTGGTGAGGAACTGCGTTCCTTTGGAGG[DIG]
