## Supplementary table S2 for "METTL3 drives telomere targeting of TERRA lncRNA through m^6^A-dependent R-loop formation: a therapeutic target for ALT-positive neuroblastoma"

### Sheet: Sheet1
NB tumor sample ID	Tumor profile according to Carén et al., 2010 (Supplementary reference 19 )	Sex	AOD (Months)		Tumor categoery	CCA	Samples used in following experiments
NB1	Ackermann et al., Main text reference 27	N/A	N/A	ALT	High-risk tumors	Positive	TERRA expression - Slot blot & m6A RIP seq
NB2		N/A	N/A	ALT	High-risk tumors	Positive	TERRA expression - Slot blot & m6A RIP seq
NB3	11q-del (ATRX-deletion)	F	37	ALT	High-risk tumors	Positive	TERRA expression - Slot blot
NB4	17q-gain (ATRX-deletion)	F	222	ALT	High-risk tumors	Positive	TERRA expression - Slot blot
NB5	11q-del (ATRX-deletion)	M	52	ALT	High-risk tumors	Positive	TERRA expression - Slot blot
NB6	MNA + 11q-del	F	15	MNA	High-risk tumors	Negative	TERRA expression - Slot blot
NB7	MNA	F	26	MNA	High-risk tumors	Negative	TERRA expression - Slot blot
NB8	MNA	M	26	MNA	High-risk tumors	Negative	TERRA expression - Slot blot
NB9	MNA	M	5	MNA	High-risk tumors	Negative	TERRA expression - Slot blot
NB10	17q-gain (TERT-re-arrangement)	M	83	Non ALT/Non MNA	Low-risk tumors	Negative	TERRA expression - Slot blot
NB11	Numerical only	M	43	Non ALT/Non MNA	Low-risk tumors	Negative	TERRA expression - Slot blot
NB12	Other structural	F	80	Non ALT/Non MNA	Low-risk tumors	Negative	TERRA expression - Slot blot
NB13	Other structural	F	60	Non ALT/Non MNA	Low-risk tumors	Negative	TERRA expression - Slot blot
NB14	11q-del	M	55	ALT	High-risk tumors	Positive	METTL3 and METTL14 expression -Immunhistochemistry
NB15	11q-del (ATRX-duplication)	F	57	ALT	High-risk tumors	Positive	METTL3 and METTL14 expression -Immunhistochemistry
NB16	MNA (ATRX-deletion)	M	79	MNA + ALT	High-risk tumors	Positive	METTL3 and METTL14 expression -Immunhistochemistry
NB17	MNA	M	136	MNA	High-risk tumors	Negative	METTL3 and METTL14 expression -Immunhistochemistry
NB18	MNA	F	7	MNA	High-risk tumors	Negative	METTL3 and METTL14 expression -Immunhistochemistry
NB19	MNA	M	41	MNA	High-risk tumors	Negative	METTL3 and METTL14 expression -Immunhistochemistry
NB20	MNA	F	39	MNA	High-risk tumors	Negative	METTL3 and METTL14 expression -Immunhistochemistry
NB21	Numerical only	M	6	Non MNA	Low-risk tumors	Negative	METTL3 and METTL14 expression -Immunhistochemistry
NB22	Numerical only	F	123	Non MNA	Low-risk tumors	Negative	METTL3 and METTL14 expression -Immunhistochemistry
NB23	Numerical only	F	11	Non MNA	Low-risk tumors	Negative	METTL3 and METTL14 expression -Immunhistochemistry
